# Efficient enrichment of synchronized mouse spermatocytes suitable for genome-wide analysis

**DOI:** 10.1101/2022.01.11.475957

**Authors:** Agustin Carbajal, Irma Gryniuk, Rodrigo O. de Castro, Roberto J. Pezza

## Abstract

Chromatin-based mechanisms regulating developmental transitions during meiosis are fundamental but understudied aspects of male gametogenesis. Indeed, chromatin undergoes extensive remodeling during meiosis, leading to specific patterns of gene expression and chromosome organization, which ultimately controls fundamental meiotic processes such as recombination and homologous chromosome associations. Recent game-changing advances have been made by analysis of chromatin binding sites of meiotic specific proteins genome-wide in mouse spermatocytes. However, further progress is still highly dependent on the reliable isolation of sufficient quantities of spermatocytes at specific stages of prophase I. Here, we describe a combination of methodologies adapted for rapid and reliable isolation of synchronized fixed mouse spermatocytes. We show that chromatin isolated from these cells can be used to study chromatin binding sites by ChIP-seq. High quality data we obtained from INO80 ChIP-seq in zygotene cells was used for functional analysis of chromatin binding sites.
