## Supplementary table 1 for "Efficient enrichment of synchronized mouse spermatocytes suitable for genome-wide analysis"

### Sheet: Sheet1
Sample	Library preparation method	Sequencing
INO80 replicate 1	In-house	Paired end, 50 bp
INPUT 1	In-house	Paired end, 50 bp
INO80 replicate 2	In-house	Paired end, 150 bp
INPUT 2	Adaptase kit	Paired end, 150 bp
All samples were sequenced at OMRF clinical genomics core, with an Illumina Novaseq 6000 sequencer.
