## Supplementary table 2 for "Efficient enrichment of synchronized mouse spermatocytes suitable for genome-wide analysis"

### Sheet: Sheet1
Mapping statistics expressed in million reads
Sample	# Reads	# Mapped Reads	# Uniquely mapped reads
INO80 Rep 1	134.5	130.5	98.1
INO80 Rep 2	125.2	122.1	82.6
Input 1	128.7	125	70.4
Input 2	62.1	58.9	39.6
