## Supplementary Table 6 for "Efficient enrichment of synchronized mouse spermatocytes suitable for genome-wide analysis"

### Sheet: Genes Near INO80 peak
Chr	Start	End	Distance to TSS	Gene Name	Gene Alias	Gene Description	GO_term
chr12	57542044	57543708	3235	Foxa1	Hnf-3a|Hnf3a|Tcf-3a|Tcf3a	forkhead box A1	Chromatin remodeling (GO:0006338)
chr10	21158960	21161769	620	Myb	AI550390|M16449|c-myb	myeloblastosis oncogene	Chromatin remodeling (GO:0006338)
chr12	83950579	83952173	768	Riox1	2410016O06Rik|MAPJD|NO66	ribosomal oxygenase 1	Chromatin remodeling (GO:0006338)
chr9	90113394	90114769	739	Morf4l1	MORFRG15|MRG15|TEG-189|Tex189|mKIAA4002	mortality factor 4 like 1	Chromatin remodeling (GO:0006338)
chr19	26604553	26608132	1182	Smarca2	2610209L14Rik|SNF2alpha|Snf2l2|brahma|brm	SWI/SNF related, matrix associated, actin dependent regulator of chromatin, subfamily a, member 2	Chromatin remodeling (GO:0006338)
chr11	62538405	62539786	166	Cenpv	3110013H01Rik|AA671303|Prr6	centromere protein V	Chromatin remodeling (GO:0006338)
chr2	3474055	3475102	408	Suv39h2	4930507K23Rik|AA536750|D030054H19Rik|D2Ertd544e|KMT1B	suppressor of variegation 3-9 2	Chromatin remodeling (GO:0006338)
chr5	24601442	24604830	-1134	Smarcd3	1500001J14Rik|2210409C08Rik|BAF60C	SWI/SNF related, matrix associated, actin dependent regulator of chromatin, subfamily d, member 3	Chromatin remodeling (GO:0006338)
chr11	112780732	112785165	738	Sox9	2010306G03Rik|AV220920|mKIAA4243	SRY (sex determining region Y)-box 9	Chromatin remodeling (GO:0006338)
chr4	139831166	139834363	204	Pax7	Pax-7	paired box 7	Chromatin remodeling (GO:0006338)
chr4	129334314	129335864	281	Rbbp4	RBAP48|mRbAp48	retinoblastoma binding protein 4, chromatin remodeling factor	Chromatin remodeling (GO:0006338)
chr4	8688751	8692595	267	Chd7	A730019I05Rik|Cycn|Cyn|Dz|Edy|Flo|GENA 47|GENA 60|Gena 52|Lda|Mt|Obt|Todo|WBE1|Whi|metis	chromodomain helicase DNA binding protein 7	Chromatin remodeling (GO:0006338)
chr10	36974047	36975421	190	Hdac2	D10Wsu179e|YAF1|Yy1bp|mRPD3	histone deacetylase 2	Chromatin remodeling (GO:0006338)
chr18	39488691	39492136	257	Nr3c1	GR|Grl-1|Grl1	nuclear receptor subfamily 3, group C, member 1	Chromatin remodeling (GO:0006338)
chr6	58906310	58907251	346	Nap1l5	1110020M21Rik	nucleosome assembly protein 1-like 5	Chromatin remodeling (GO:0006338)
chr17	4993626	4997963	720	Arid1b	8030481M12|9330189K18Rik|AI836955|Ardi1b|B230217J03Rik|BAF250B|mKIAA1235	AT rich interactive domain 1B (SWI-like)	Chromatin remodeling (GO:0006338)
chr1	86524681	86528708	137	Ptma	Thym	prothymosin alpha	Chromatin remodeling (GO:0006338)
chr4	46449841	46453017	503	Anp32b	2410015B15Rik|PAL31|PHAPI2a|Ssp29	acidic (leucine-rich) nuclear phosphoprotein 32 family, member B	Chromatin remodeling (GO:0006338)
chr5	135187351	135188328	516	Baz1b	C87820|WSTF|Wbscr9	bromodomain adjacent to zinc finger domain, 1B	Chromatin remodeling (GO:0006338)
chr2	27474127	27477124	48	Brd3	2410084F24Rik|AW060456|Fsrg2|ORFX|RINGL3	bromodomain containing 3	Chromatin remodeling (GO:0006338)
chr10	81134854	81137347	-171	Zbtb7a	9030619K07Rik|9130006G12Rik|AI452336|FBI-1|Lrf|Pokemon|Zbtb7	zinc finger and BTB domain containing 7a	Chromatin remodeling (GO:0006338)
chr3	95928784	95930808	539	Anp32e	2810018A15Rik|AI047746|AI326868|CPD1|LANP-L|LANPL|mLANP-L	acidic (leucine-rich) nuclear phosphoprotein 32 family, member E	Chromatin remodeling (GO:0006338)
chr8	79027964	79030955	1022	Zfp827	2810449M09Rik|D630040G17Rik|Znf827	zinc finger protein 827	Chromatin remodeling (GO:0006338)
chr17	51811034	51813858	-262	Satb1	2610306G12Rik|AW413156	special AT-rich sequence binding protein 1	Chromatin remodeling (GO:0006338)
chr2	161107879	161109502	396	Chd6	5430439G14Rik|6330406J24Rik|CHD-6	chromodomain helicase DNA binding protein 6	Chromatin remodeling (GO:0006338)
chr19	8941379	8942800	169	Mta2	AW550797|Mata1l1|Mta1l1|mmta2	metastasis-associated gene family, member 2	Chromatin remodeling (GO:0006338)
chr6	120665079	120667459	-45	Cecr2	2610101O16Rik|2810409N01Rik|Gtl4	CECR2, histone acetyl-lysine reader	Chromatin remodeling (GO:0006338)
chr12	76368954	76371685	-201	Zbtb1	9430077A12|AI256369|Bsg2|C430003J21Rik	zinc finger and BTB domain containing 1	Chromatin remodeling (GO:0006338)
chr7	73540983	73542090	210	Chd2	2810013C04Rik|2810040A01Rik|5630401D06Rik|AI851092|BC029703|CHD-2	chromodomain helicase DNA binding protein 2	Chromatin remodeling (GO:0006338)
chr4	88030443	88033721	1325	Mllt3	2210011H10Rik|2610012I03Rik|3830408D16Rik|Af9|D4Ertd321e	myeloid/lymphoid or mixed-lineage leukemia; translocated to, 3	Chromatin remodeling (GO:0006338)
chr5	139200092	139201466	142	Sun1	4632417G13Rik|5730434D03Rik|Unc84a|mKIAA0810	Sad1 and UNC84 domain containing 1	Chromosome_pairing_at_meiosis
chr7	81452949	81455641	463	Cpeb1	AU024112|Cpe-bp1|Cpeb|mCPEB|mCpeb-1	cytoplasmic polyadenylation element binding protein 1	Homologous chromosome pairing at meiosis (GO:0007129)
chr7	38107744	38108340	-552	Ccne1	AW538188|CycE1	cyclin E1	Homologous chromosome pairing at meiosis (GO:0007129)
chr8	123332670	123333558	401	Spire2	BC026502|Spir-2|Spir2	spire type actin nucleation factor 2	DNA repair (GO:0006281)
chr10	23348280	23351654	-24	Eya4	B130023L16Rik	EYA transcriptional coactivator and phosphatase 4	DNA repair (GO:0006281)
chr13	64274249	64275653	37	Cdc14b	2810432N10Rik|A530086E13Rik|AA472821|CDC14B3|Cdc14B1	CDC14 cell division cycle 14B	DNA repair (GO:0006281)
chr1	131910098	131911458	320	Nucks1	2700010L10Rik|8430423A01Rik|AI647518|C78391|Nucks	nuclear casein kinase and cyclin-dependent kinase substrate 1	DNA repair (GO:0006281)
chr8	84965228	84966497	214	Rnaseh2a	2400006P09Rik|RNASEHI|RNHIA|RNHL	ribonuclease H2, large subunit	DNA repair (GO:0006281)
chr9	90113394	90114769	739	Morf4l1	MORFRG15|MRG15|TEG-189|Tex189|mKIAA4002	mortality factor 4 like 1	DNA repair (GO:0006281)
chr11	22972000	22973005	364	Commd1	AI256843|Murr1|U2/Mu	COMM domain containing 1	DNA repair (GO:0006281)
chr4	98922205	98925854	219	Usp1	-	ubiquitin specific peptidase 1	DNA repair (GO:0006281)
chr17	27554655	27558562	4	Hmga1	AL023995|Hmga1a|Hmga1b|Hmgi|Hmgiy|Hmgy	high mobility group AT-hook 1	DNA repair (GO:0006281)
chr10	39731693	39733156	264	Rev3l	Rev|Rev3|Sez4	REV3 like, DNA directed polymerase zeta catalytic subunit	DNA repair (GO:0006281)
chr18	6515169	6516807	120	Epc1	2400007E14Rik|5730566F07Rik|A930032N02Rik|mir-1893	enhancer of polycomb homolog 1	DNA repair (GO:0006281)
chr7	98655728	98657074	168	Emsy	2210018M11Rik|2310016L09Rik|AU019521|AU019557	EMSY, BRCA2-interacting transcriptional repressor	DNA repair (GO:0006281)
chr12	111813199	111814850	-145	Xrcc3	-	X-ray repair complementing defective repair in Chinese hamster cells 3	DNA repair (GO:0006281)
chr7	130546418	130547983	181	Nsmce4a	2410003A14Rik	NSE4 homolog A, SMC5-SMC6 complex component	DNA repair (GO:0006281)
chr11	108920061	108922473	918	Axin2	Axi1|Axil|Conductin	axin 2	DNA repair (GO:0006281)
chr16	8737267	8739099	159	Usp7	2210010O09Rik|AA409944|AA617399|AU019296|AW548146|C80752|Hausp	ubiquitin specific peptidase 7	DNA repair (GO:0006281)
chr16	87698697	87700314	551	Bach1	6230421P05Rik|AI323795	BTB and CNC homology 1, basic leucine zipper transcription factor 1	DNA repair (GO:0006281)
chr13	32801958	32803410	654	Wrnip1	4833444L21Rik|WHIP|Wrnip	Werner helicase interacting protein 1	DNA repair (GO:0006281)
chr3	110249696	110251072	615	Prmt6	AW124876|BB233495|Hrmt1l6	protein arginine N-methyltransferase 6	DNA repair (GO:0006281)
chr2	181038963	181039952	-280	Chrna4	Acra-4|Acra4|EBN1|ENFL1	cholinergic receptor, nicotinic, alpha polypeptide 4	DNA repair (GO:0006281)
chr13	77134745	77135707	242	Slf1	2700017A04Rik|AW545819|Ankrd32|Brctd1|Brctx|C730024G01Rik	SMC5-SMC6 complex localization factor 1	DNA repair (GO:0006281)
chr10	81134854	81137347	-171	Zbtb7a	9030619K07Rik|9130006G12Rik|AI452336|FBI-1|Lrf|Pokemon|Zbtb7	zinc finger and BTB domain containing 7a	DNA repair (GO:0006281)
chr4	46195734	46196558	165	Xpa	AI573865|Xpac	xeroderma pigmentosum, complementation group A	DNA repair (GO:0006281)
chr2	49450709	49452502	119	Epc2	5830499L14|D2Ertd694e	enhancer of polycomb homolog 2	DNA repair (GO:0006281)
chr17	87672395	87673399	365	Msh2	AI788990	mutS homolog 2	DNA repair (GO:0006281)
chr6	34877668	34878531	-34	Cyren	3110062M04Rik|AL023049|Mri	cell cycle regulator of NHEJ	DNA repair (GO:0006281)
chr1	16618537	16619431	307	Ube2w	6130401J04Rik	ubiquitin-conjugating enzyme E2W (putative)	DNA repair (GO:0006281)
chr9	106684973	106686449	105	Tex264	TEG-264	testis expressed gene 264	DNA repair (GO:0006281)
chr4	125084792	125085997	260	Meaf6	2310005N01Rik|2810036M01Rik	MYST/Esa1-associated factor 6	DNA repair (GO:0006281)
chr1	14309044	14310471	442	Eya1	bor	EYA transcriptional coactivator and phosphatase 1	DNA repair (GO:0006281)
chr7	56049825	56050646	80	Herc2	D15F32S1h|D7H15F32S1|D7H15F37S1|jdf2|mKIAA0393|rjs	HECT and RLD domain containing E3 ubiquitin protein ligase 2	DNA repair (GO:0006281)
chr6	127108289	127110456	180	Tigar	9630033F20Rik|AA793651|AI595337|C79710|C85509	Trp53 induced glycolysis regulatory phosphatase	DNA repair (GO:0006281)
chr1	175624864	175625786	310	Fh1	Fh|Fh-1	fumarate hydratase 1	DNA repair (GO:0006281)
chr12	76368954	76371685	-201	Zbtb1	9430077A12|AI256369|Bsg2|C430003J21Rik	zinc finger and BTB domain containing 1	DNA repair (GO:0006281)
chr19	3767231	3768807	598	Kmt5b	AA117471|C630029K18Rik|Suv4-20h1|Suv420h1	lysine methyltransferase 5B	DNA repair (GO:0006281)
chr6	91514498	91516241	519	Xpc	-	xeroderma pigmentosum, complementation group C	DNA repair (GO:0006281)
chr9	78442224	78443952	149	Cgas	E330016A19Rik|Mb21d1	cyclic GMP-AMP synthase	DNA repair (GO:0006281)
chr13	93498287	93499630	850	Jmy	-	junction-mediating and regulatory protein	DNA repair (GO:0006281)
chr16	13109393	13110374	147	Ercc4	AI606920|Xpf	excision repair cross-complementing rodent repair deficiency, complementation group 4	DNA repair (GO:0006281)
chr5	149050862	149053141	-385	Hmgb1	HMG-1|Hmg1|SBP-1|p30	high mobility group box 1	DNA repair (GO:0006281)
chr11	5876894	5878708	-138	Pold2	50kDa|p50|po1D2	polymerase (DNA directed), delta 2, regulatory subunit	DNA repair (GO:0006281)
chr12	103388528	103389248	206	Otub2	2010015L18Rik|4930586I02Rik|AI413508|AW557219|OTB2|OTU2	OTU domain, ubiquitin aldehyde binding 2	DNA repair (GO:0006281)
chr19	25505211	25507885	842	Dmrt1	-	doublesex and mab-3 related transcription factor 1	Meiosis I (GO:0007127)
chr15	82069680	82072225	835	Mei1	4932408F18Rik|mei1	meiotic double-stranded break formation protein 1	Meiosis I (GO:0007127)
chr5	139200092	139201466	142	Sun1	4632417G13Rik|5730434D03Rik|Unc84a|mKIAA0810	Sad1 and UNC84 domain containing 1	Meiosis I (GO:0007127)
chr7	81452949	81455641	463	Cpeb1	AU024112|Cpe-bp1|Cpeb|mCPEB|mCpeb-1	cytoplasmic polyadenylation element binding protein 1	Meiosis I (GO:0007127)
chr7	38107744	38108340	-552	Ccne1	AW538188|CycE1	cyclin E1	Meiosis I (GO:0007127)
chr12	76403068	76406087	207	Hspa2	70kDa|HSP70.2|HSP70A2|Hsp70-2	heat shock protein 2	Meiosis I (GO:0007127)
chr2	128122983	128129783	345	Bcl2l11	1500006F24Rik|Bim|Bod|bcl2-L-11	BCL2-like 11 (apoptosis facilitator)	Meiosis I (GO:0007127)
chr3	84154720	84155951	451	Mnd1	2610034E18Rik|AI591601|Gaj	meiotic nuclear divisions 1	Meiosis I (GO:0007127)
chr16	13109393	13110374	147	Ercc4	AI606920|Xpf	excision repair cross-complementing rodent repair deficiency, complementation group 4	Meiosis I (GO:0007127)
chr7	81452949	81455641	463	Cpeb1	AU024112|Cpe-bp1|Cpeb|mCPEB|mCpeb-1	cytoplasmic polyadenylation element binding protein 1	synaptonemal complex aseembly (GO:0007130)
chr14	59624364	59628293	1047	Shisa2	9430059P22Rik|MAd2|Tmem46|mShisa|shisa	shisa family member 2	Manually curated gene list
chr6	87333998	87336044	754	Antxr1	2310008J16Rik|2810405N18Rik|Antrx1|Tem8	anthrax toxin receptor 1	Manually curated gene list
chr5	139200092	139201466	142	Sun1	4632417G13Rik|5730434D03Rik|Unc84a|mKIAA0810	Sad1 and UNC84 domain containing 1	Manually curated gene list
chr19	53329590	53330506	353	Mxi1	Gm10197|Mad2|bHLHc11	MAX interactor 1, dimerization protein	Manually curated gene list
chr15	79741488	79743001	292	Sun2	B230369L08Rik|C030011B15|Unc84b	Sad1 and UNC84 domain containing 2	Manually curated gene list
chr3	84154720	84155951	451	Mnd1	2610034E18Rik|AI591601|Gaj	meiotic nuclear divisions 1	Manually curated gene list
chr16	13109393	13110374	147	Ercc4	AI606920|Xpf	excision repair cross-complementing rodent repair deficiency, complementation group 4	Manually curated gene list

### Sheet: Curated meiotic-genes list
MGI Gene/Marker ID	Gene_symbol	Name
MGI:1349669	Spo11	SPO11 initiator of meiotic double stranded breaks
MGI:109292	Rad50	RAD50 double strand break repair protein
MGI:1349427	Exo1	exonuclease 1
MGI:2443732	Dna2	DNA replication helicase/nuclease 2
MGI:1328362	Blm	Bloom syndrome, RecQ like helicase
MGI:109635	Wrn	Werner syndrome RecQ like helicase
MGI:1921636	Rmi1	RecQ mediated genome instability 1
MGI:2685383	Rmi2	RecQ mediated genome instability 2
MGI:1924165	Mnd1	meiotic nuclear divisions 1
MGI:97890	Rad51	RAD51 recombinase
MGI:2140313	Shoc1	shortage in chiasmata 1
MGI:3036246	Hfm1	HFM1, ATP-dependent DNA helicase homolog
MGI:2389057	Hrtfm1	heart failure modifier 1
MGI:1860077	Msh4	mutS homolog 4
MGI:96231	Hspa1l	heat shock protein 1-like
MGI:1329021	Msh5	mutS homolog 5
MGI:101938	Mlh1	mutL homolog 1
MGI:1353455	Mlh3	mutL homolog 3
MGI:1924294	Arid2	AT rich interactive domain 2 (ARID, RFX-like)
MGI:1916966	Trip13	thyroid hormone receptor interactor 13
MGI:97621	Plk1	polo like kinase 1
MGI:104537	Brca1	breast cancer 1, early onset
MGI:109337	Brca2	breast cancer 2, early onset
MGI:108016	Rad21	RAD21 cohesin complex component
MGI:1929645	Rec8	REC8 meiotic recombination protein
MGI:3645767	Rnf212	ring finger protein 212
MGI:2448480	Fancd2	Fanconi anemia, complementation group D2
MGI:2176740	Helq	helicase, POLQ-like
MGI:106299	Slx4	SLX4 structure-specific endonuclease subunit homolog (S. cerevisiae)
MGI:1918961	Mus81	MUS81 structure-specific endonuclease subunit
MGI:1354163	Ercc4	excision repair cross-complementing rodent repair deficiency, complementation group 4
MGI:1316678	Rad1	RAD1 checkpoint DNA exonuclease
MGI:1925666	Rnase6	ribonuclease, RNase A family, 6
MGI:1930943	Rrad	Ras-related associated with diabetes
MGI:101949	Rad52	RAD52 homolog, DNA repair protein
MGI:2150020	Rad51c	RAD51 paralog C
MGI:2139369	Rtel1	regulator of telomere elongation helicase 1
MGI:1917349	Smc4	structural maintenance of chromosomes 4
MGI:2385088	Smc5	structural maintenance of chromosomes 5
MGI:1914491	Smc6	structural maintenance of chromosomes 6
MGI:1924303	Sun1	Sad1 and UNC84 domain containing 1
MGI:2687329	Kash5	KASH domain containing 5
MGI:1922764	1700013H16Rik	RIKEN cDNA 1700013H16 gene
MGI:1917941	3830403N18Rik	RIKEN cDNA 3830403N18 gene
MGI:2685619	Gm773	predicted gene 773
MGI:3780163	Gm1993	predicted gene 1993
MGI:3780181	Gm2012	predicted gene 2012
MGI:3780199	Gm2030	predicted gene 2030
MGI:3782476	Gm4297	predicted gene 4297
MGI:3809202	Gm4836	predicted gene 4836
MGI:3703318	Gm5168	predicted gene 5168
MGI:3804938	Gm5169	predicted gene 5169
MGI:3643862	Gm5934	predicted gene 5934
MGI:3646322	Gm5935	predicted gene 5935
MGI:3779555	Gm6121	predicted gene 6121
MGI:3710522	Gm10488	predicted gene 10488
MGI:3802008	Gm14525	predicted gene 14525
MGI:3705865	Gm14594	predicted gene 14594
MGI:5434246	Gm20890	predicted gene, 20890
MGI:5434267	Gm20911	predicted gene, 20911
MGI:5434450	Gm21095	predicted gene, 21095
MGI:99543	Slx	Sycp3 like X-linked
MGI:109542	Sycp3	synaptonemal complex protein 3
MGI:98976	Xlr	X-linked lymphocyte-regulated
MGI:109506	Xlr3a	X-linked lymphocyte-regulated 3A
MGI:109505	Xlr3b	X-linked lymphocyte-regulated 3B
MGI:3047103	Xlr3c	X-linked lymphocyte-regulated 3C
MGI:3574098	Xlr4a	X-linked lymphocyte-regulated 4A
MGI:1350975	Xlr4b	X-linked lymphocyte-regulated 4B
MGI:3574099	Xlr4c	X-linked lymphocyte-regulated 4C
MGI:3574108	Xlr5a	X-linked lymphocyte-regulated 5A
MGI:3574109	Xlr5b	X-linked lymphocyte-regulated 5B
MGI:1350981	Xlr5c	X-linked lymphocyte-regulated 5C
MGI:1354163	Ercc4	excision repair cross-complementing rodent repair deficiency, complementation group 4
MGI:2443187	Terb1	telomere repeat binding bouquet formation protein 1
MGI:1921651	Terb2	telomere repeat binding bouquet formation protein 2
MGI:102688	H2ax	H2A.X variant histone
MGI:1921325	Syce1	synaptonemal complex central element protein 1
MGI:1922709	Syce3	synaptonemal complex central element protein 3
MGI:1919096	Syce2	synaptonemal complex central element protein 2
MGI:1913904	Tex12	testis expressed 12
MGI:2384854	Prdm9	PR domain containing 9
MGI:2685899	Zcwpw1	zinc finger, CW type with PWWP domain 1
MGI:2685134	Ccnb1ip1	cyclin B1 interacting protein 1
MGI:1922283	Mei4	meiotic double-stranded break formation protein 4
MGI:5006716	Ankrd31	ankyrin repeat domain 31
MGI:107202	Atm	ataxia telangiectasia mutated
MGI:1916788	Antxr1	anthrax toxin receptor 1
MGI:108028	Atr	ataxia telangiectasia and Rad3 related
MGI:1924947	Mmab	methylmalonic aciduria (cobalamin deficiency) cblB type homolog (human)
MGI:1915598	Serpina1f	serine (or cysteine) peptidase inhibitor, clade A, member 1F
MGI:3612242	Iho1	interactor of HORMAD1 1
MGI:3045334	Mcmdc2	minichromosome maintenance domain containing 2
MGI:1922428	Meiob	meiosis specific with OB domains
MGI:1914212	Swsap1	SWIM type zinc finger 7 associated protein 1
MGI:1924834	Spidr	scaffolding protein involved in DNA repair
MGI:2143057	Pif1	PIF1 5'-to-3' DNA helicase
MGI:2442306	Fancm	Fanconi anemia, complementation group M
MGI:3605986	Rad54b	RAD54 homolog B (S. cerevisiae)
MGI:1915231	Hormad1	HORMA domain containing 1
MGI:1100512	Mre11a	MRE11A homolog A, double strand break repair nuclease
MGI:1351625	Nbn	nibrin
MGI:3041206	Nlrp2	NLR family, pyrin domain containing 2
MGI:2442995	Rbbp8	retinoblastoma binding protein 8, endonuclease
MGI:1915525	Rpa1	replication protein A1
MGI:98790	Top2a	topoisomerase (DNA) II alpha
MGI:1098610	Psmc3ip	proteasome (prosome, macropain) 26S subunit, ATPase 3, interacting protein
MGI:88192	Smarca4	SWI/SNF related, matrix associated, actin dependent regulator of chromatin, subfamily a, member 4
MGI:107168	Aurkb	aurora kinase B
MGI:105100	Ctnnd1	catenin (cadherin associated protein), delta 1
MGI:2442563	Naa25	N(alpha)-acetyltransferase 25, NatB auxiliary subunit
MGI:1915220	Slx1b	SLX1 structure-specific endonuclease subunit homolog B (S. cerevisiae)
MGI:1328356	Rad9a	RAD9 checkpoint clamp component A
MGI:1860374	Mad2l1	MAD2 mitotic arrest deficient-like 1
MGI:97245	Mxi1	MAX interactor 1, dimerization protein
MGI:2444716	Shisa2	shisa family member 2
MGI:1202302	Pms1	PMS1 homolog 1, mismatch repair system component
MGI:1920223	Fbxo47	F-box protein 47
MGI:103067	Atrx	ATRX, chromatin remodeler
MGI:894697	Rad54l	RAD54 like (S. cerevisiae)
MGI:1913976	Nipbl	NIPBL cohesin loading factor
MGI:106228	Scc2	colon tumor susceptibility 2
MGI:108569	Scc3	colon tumor susceptibility 3
MGI:1098658	Stag1	stromal antigen 1
MGI:2443011	Sun2	Sad1 and UNC84 domain containing 2
MGI:2141950	Syne4	spectrin repeat containing, nuclear envelope family member 4
MGI:1933281	Sycp2	synaptonemal complex protein 2
MGI:96557	Il5	interleukin 5
MGI:109634	Terf1	telomeric repeat binding factor 1
MGI:98821	Trf	transferrin
MGI:98823	Trh	thyrotropin releasing hormone
MGI:107202	Atm	ataxia telangiectasia mutated
MGI:96250	Hsp90aa1	heat shock protein 90, alpha (cytosolic), class A member 1
MGI:3648539	Prr19	proline rich 19
MGI:104779	Prkdc	protein kinase, DNA activated, catalytic polypeptide
MGI:1923051	4930447C04Rik	RIKEN cDNA 4930447C04 gene
MGI:1923078	Hormad2	HORMA domain containing 2
MGI:1353633	Fus	fused in sarcoma
MGI:106504	Efhd2	EF hand domain containing 2
MGI:1916997	Zswim7	zinc finger SWIM-type containing 7
MGI:95606	Xrcc6	X-ray repair complementing defective repair in Chinese hamster cells 6
MGI:104517	Xrcc5	X-ray repair complementing defective repair in Chinese hamster cells 5
MGI:106209	Hells	helicase, lymphoid specific
MGI:1931028	Recql4	RecQ protein-like 4
MGI:1336880	Eftud2	elongation factor Tu GTP binding domain containing 2
MGI:1923078	Hormad2	HORMA domain containing 2
